# A Cross-Species Enhancer-AAV Toolkit for Cell Type-Specific Targeting Across the Basal Ganglia

**DOI:** 10.64898/2026.02.23.706695

**Authors:** Morgan E. Wirthlin, Avery C. Hunker, Saroja Somasundaram, M. Nathaly Lerma, William D. Laird, Victoria Omstead, Naz Taskin, Niklas Kempynck, Matthew T. Schmitz, Yuan Gao, Emma Thomas, Marcus Hooper, Yoav Ben-Simon, Refugio A. Martinez, Ximena Opitz-Araya, John Mich, Aaron Oster, Deepanjali Dwivedi, Erin Groce, Jada Roth, Bargavi Thyagarajan, Sharon Way, Avalon Amaya, Angela Ayala, Stuard Barta, Darren Bertagnolli, Madeline Bixby, Trangthanh Cardenas, Tamara Casper, Michael Clark, Nicholas Donadio, Nadezhda I. Dotson, Tom Egdorf, Erica L. Peterson, Jessica Gloe, Jeff Goldy, Conor Grasso, Warren Han, Samantha D. Hastings, Madeleine Hewitt, Daniel Hirschstein, Windy Ho, Alvin Huang, Tye Johnson, Danielle Jones, Atlas Jordan, Zoe C. Juneau, Matthew Jungert, Madhav Kannan, Jaimie Kenney, Shannon Khem, Rana Kutsal, Samantha Lee, Henry Loeffler, Nicholas Lusk, Rachel McCue, Robyn Naidoo, Dakota Newman, Nhan-Kiet Ngo, Katrina Nguyen, Sven Otto, Ben Ouellette, Alana Oyama, Nick Pena, Elliot Phillips, Christina Alice Pom, Lydia Potekhina, Shea Ransford, Christine Rimorin, Dana Rocha, Augustin Ruiz, Raymond Sanchez, Stephanie Seeman, Lucas Suarez, Mike J. Taormina, Michael Tieu, Alex Tran, Tulip E. O’Neill, Natalie Weed, Josh Wilkes, Jeanelle Ariza, Anish Bhaswanth Chakka, Forrest Collman, Nick Dee, Tyler Mollenkopf, Nadiya V. Shapovalova, Kimberly Smith, Jack Waters, Ali Williford, Shenqin Yao, Ina Ersing, Marcella Patrick, Nelson J. Johansen, Jeremy Miller, Hongkui Zeng, Ed S. Lein, Yoshiko Kojima, Gregory D. Horwitz, Boaz P. Levi, Tanya L. Daigle, Bosiljka Tasic, Trygve E. Bakken, Jonathan T. Ting

**Author notes:** These authors contributed equally (Morgan E. Wirthlin, Avery C. Hunker).

## Abstract

The mammalian basal ganglia (BG) orchestrate motor, cognitive, and affective functions, yet cell type-specific genetic access remains limited, especially beyond rodents. Key structures implicated in movement and psychiatric disorders, including pallidum, subthalamic nucleus, and dopaminergic midbrain, lack scalable tools for cross-species targeting. Here, we present a comprehensive enhancer-AAV library enabling selective labeling and manipulation of major BG neuronal populations: striatal projection neuron subtypes, pallidal and subthalamic neurons, and midbrain dopaminergic and GABAergic populations. Using an evolutionarily informed discovery pipeline, we identified enhancers targeting canonical, non-canonical, and disease-relevant cell types, with validation demonstrating robust cross-species conservation of specificity between mouse and macaque. Computational modeling revealed sequence features predictive of in vivo performance, including motif grammar, chromatin accessibility, and evolutionary conservation, and identified distinct regulatory architectures across glial, projection, and interneuron lineages. This work establishes a comprehensive cross-species viral toolkit for the BG, unlocking previously inaccessible cell types for circuit dissection.
