## Supplementary material for "A Cross-Species Enhancer-AAV Toolkit for Cell Type-Specific Targeting Across the Basal Ganglia": Table S2

region_id	status	group	peak_id	GC_content	PhyloP	TSS_distance	gene_tau_score	CREsted_specificity	ATAC_specificity	skewness	kurtosis	bimodality
NC_041754.1_164441310_164441810	high	Astrocyte	AiE1211q	0.492	0.750994000175968	64578	0.757759309996751	0.2918448	0.2828825253	2.080579	9.696829	0.4190979
NC_041760.1_38210681_38211181	low	Astrocyte	AiE1212q	0.522	0.752114001463167	145106	0.78165529912165	0.01824168	0.3030985607	0.6299216	2.903561	0.2358791
NC_041754.1_197980497_197980997	high	Astrocyte	AiE1213q	0.494	1.38752988636664	3418	0	0.1702717	0.1743327336	1.7510773	7.307857	0.3937905
NC_041769.1_68636847_68637347	high	Astrocyte	AiE1214q	0.502	1.56681762418622	217069	0	0.3140967	0.2591375603	1.1784345	4.421469	0.3210806
NC_041771.1_37077375_37077875	high	Astrocyte	AiE1215q	0.446	2.66561799406447	253748	0	0.1387632	0.2525319792	1.1750232	3.608654	0.3592516
NC_041757.1_55155947_55156447	none	Astrocyte	AiE1216q	0.484	0.305360001303256	141541	0.24995620032606	0.05301839	0.2673211149	1.2715076	4.977499	0.3272707
NC_041760.1_142233733_142234233	medium	Astrocyte	AiE1217q	0.5	1.30937125060722	109502	0	0.1033148	0.3148279634	1.3425704	4.985517	0.3501527
NC_041755.1_9963400_9963900	low	Astrocyte	AiE1218q	0.448	1.11526999662584	114177	0.701392030788035	0.06112006	0.3082126832	1.0014398	3.367865	0.313637
NC_041758.1_1835822_1836322	high	Astrocyte	AiE1219q	0.672	0.237254000714514	14389	0.963237845764176	0.2039844	0.1603657084	1.1868823	5.330971	0.2884972
NC_041760.1_72355551_72356051	high	Astrocyte	AiE1220q	0.514	0.818088582843839	90833	0	0.2334777	0.3143933487	1.8032494	7.929101	0.3883824
NC_041758.1_101757641_101758147	high	GPe_SOX6.CTXND1_GABA	AiE1071q	0.407114624505929	0	151013	0.784968300435935	0.2115039	0.11914874	1.9326787	8.105607	0.4256971
NC_041764.1_116081696_116082196	low	GPi_Core	AiE3030q	0.506	0.393729248699795	81620	0.060749707148353	0.02466631	0.105071504	1.3786758	5.122959	0.3563099
NC_041768.1_63370281_63370781	none	GPi_Shell	AiE1267q	0.524	0.389929925023435	328608	0.159317678291244	0.047214551	0.0601823218	0.9929492	3.987152	0.2834933
NC_041764.1_116133695_116134331	medium	LAMP5.CXCL14_GABA	AiE1170q	0.452830188679245	0.0674127236040549	133619	0.060749707148353	0.1282197	0.2340350922	1.6574432	6.078295	0.4121099
NC_041766.1_8653784_8654284	medium	OT_D1_ICj	AiE1221q	0.436	0.0640995940482206	18630	0	0.1671156	0.3930746139	1.1105443	3.375744	0.3492893
NC_041758.1_56037840_56038340	medium	OT_D1_ICj	AiE1222q	0.388	0.196412697665177	67518	0	0.199099	0.320526191	1.0920943	3.624378	0.3300971
NC_041764.1_91679551_91680051	medium	OT_D1_ICj	AiE1223q	0.308	1.10668410204906	254613	0.688626922552045	0.2755219	0.2546106296	1.8540001	6.002501	0.4919081
NC_041757.1_82951575_82952075	low	OT_D1_ICj	AiE1224q	0.424	0	79813	0	0.240288	0.2112852553	1.7657619	6.295273	0.4421498
NC_041754.1_6419003_6419503	high	OT_D1_ICj	AiE1225q	0.388	-0.0488496254201754	145685	0.578306400214757	0.1874103	0.2512769386	1.3634527	4.381886	0.3863515
NC_041754.1_58064248_58064748	medium	OT_D1_ICj	AiE1226q	0.398	0.144511717832984	17991	0	0.2053504	0.1450035189	1.2227342	3.585206	0.3778518
NC_041754.1_124730238_124730738	low	OT_D1_ICj	AiE1227q	0.33	0.595916335310729	137141	0.367024701408393	0.08477485	0.1724732055	0.9551203	3.036266	0.3158461
NC_041759.1_133135041_133135541	low	OT_D1_ICj	AiE1228q	0.424	0.661390001130756	94414	0.913821390801397	0.113764	0.2402700061	1.1011881	3.7261	0.3280757
NC_041762.1_61563172_61563672	medium	OT_D1_ICj	AiE1474q	0.334	5.5616805012663	797870	0.443221966881712	0.09541819	0.3085633005	0.8802013	3.014396	0.294198
NC_041754.1_9926221_9926721	high	OT_D1_ICj	AiE1476q	0.314	-0.0510463694679915	10569	0	0.3708065	0.4369122618	0.639627	2.247706	0.2675976
NC_041754.1_175177772_175178272	low	OT_D1_ICj	AiE1477q	0.356	0.712577999347355	464133	0.219934909214154	0.2009078	0.3658480539	1.5794786	5.073097	0.4319192
NC_041773.1_69555787_69556287	medium	OT_D1_ICj	AiE1478q	0.472	0.0859820322010912	89653	0.481943939297211	0.2638822	0.2788754157	2.0644193	8.302065	0.4648181
NC_041765.1_21584406_21584906	high	OT_D1_ICj	AiE1479q	0.478	0.603300578278976	290090	0	0.1232021	0.2706084594	0.8143616	2.779558	0.2868708
NC_041757.1_108909774_108910274	low	OT_D1_ICj	AiE1480q	0.348	0.442972220376038	130742	0.668919670497663	0.2434348	0.2724400352	1.1695577	3.341605	0.3723219
NC_041765.1_34828953_34829453	medium	OT_D1_ICj	AiE1481q	0.388	1.7702155673882	180294	0.400653427211036	0.2805965	0.2440099142	1.8134025	7.278224	0.4165001
NC_041767.1_122086139_122086639	medium	OT_D1_ICj	AiE1483q	0.314	0.372724000116345	9012	0.954621300836139	0.300703	0.356781862	1.5970041	6.93053	0.3568747
NC_041771.1_21090540_21091040	none	OT_D1_ICj	AiE3007q	0.352	0.125293280474098	37399	0.634230286534108	0.04826088	0.2947354398	0.7553483	2.601577	0.2794725
NC_041755.1_116246858_116247358	high	OT_D1_ICj	AiE3008q	0.388	0.187558092123779	473247	0.228641464841672	0.2436516	0.408450536	1.4252679	5.150084	0.3711205
NC_041757.1_117204945_117205717	none	OT_D1_ICj	AiE1392q	0.430051813471503	-0.0401271523758214	35381	0.681088905660693	0.1084134	0.1278252933	1.7243882	6.133847	0.434475
NC_041757.1_117441237_117442073	none	OT_D1_ICj	AiE1393q	0.368421052631579	-0.00575332548663565	221	0.914196222066915	0.1423054	0.1257431192	2.8458512	12.828339	0.5744545
NC_041754.1_9926141_9926772	high	OT_D1_ICj	AiE1446q	0.302694136291601	-0.087155447589444	10518	0	0.3962506	0.4122480799	0.7898294	2.590544	0.2897171
NC_041757.1_117651568_117652068	none	SN_GATA3.PAX8_GABA	AiE3223q	0.35	1.53017857101435	210552	0.914196222066915	0.1014819507	0.33616101	0.9376233	3.817692	0.274896
NC_041754.1_78984271_78984771	none	SN_GATA3.PAX8_GABA	AiE3224q	0.434	-0.243726910068092	424794	0.805692544576826	0.0854414722	0.270139416	1.5886152	6.242904	0.3804869
NC_041758.1_103392507_103393007	none	SN_GATA3.PAX8_GABA	AiE3225q	0.366	0.355391918816792	81365	0	0.0401404931	0.316403752	1.0178492	3.618561	0.3067824
NC_041758.1_106495450_106495950	none	SN_GATA3.PAX8_GABA	AiE3226q	0.338	0.319606000104919	36473	0.950553102715981	0.1020758924	0.27493586	1.4846493	4.834492	0.4080405
NC_041765.1_38509651_38510151	low	SN_GATA3.PAX8_GABA	AiE3227q	0.422	0.081228281356479	21212	0.929086285916541	0.1209847889	0.246029916	1.4952846	5.286251	0.3896593
NC_041767.1_88784562_88785062	low	SN_GATA3.PAX8_GABA	AiE3228q	0.45	0.598650700099694	243136	0.434631433090444	0.0529162442	0.215415225	1.8663503	6.892506	0.4523693
NC_041755.1_37812724_37813224	low	SN_GATA3.PAX8_GABA	AiE3229q	0.444	2.47388377062298	311640	0.394195320067417	0.0711333742	0.276093063	0.6447539	2.610389	0.2515244
NC_041768.1_40530866_40531366	low	SN_GATA3.PAX8_GABA	AiE3230q	0.464	0.0249318621739118	613456	0.657476389817652	0.1491390488	0.226950824	0.6992781	3.055669	0.24515
NC_041757.1_62627585_62628085	low	SN_GATA3.PAX8_GABA	AiE3231q	0.458	1.23294153509426	269362	0	0.1130913621	0.251229498	1.7866566	6.561144	0.4376266
NC_041758.1_166351606_166352106	none	SN_GATA3.PAX8_GABA	AiE3232q	0.3	0.37277514736271	5781	0.450960962891515	0.1352608278	0.237077719	1.9194065	8.268278	0.4150236
NC_041758.1_84821333_84821881	none	SN_GATA3.PVALB_GABA	AiE3198q	0.436131386861314	0.0428509092745794	76453	0.17105975426206	0.358314451	0.421976201	1.2120856	4.123465	0.3458201
NC_041760.1_90164716_90165244	none	SN_GATA3.PVALB_GABA	AiE3199q	0.388257575757576	0	699816	0.631320229897443	0.311842272	0.419274018	0.7985531	2.817495	0.2806831
NC_041757.1_104982266_104982812	none	SN_GATA3.PVALB_GABA	AiE3200q	0.393772893772894	0.0109218172665516	826513	0.125795009486746	0.220909556	0.41846453	1.0690063	4.064766	0.3025941
NC_041769.1_68003304_68003844	high	SN_GATA3.PVALB_GABA	AiE3201q	0.37962962962963	0.902018049966783	82809	0	0.357216075	0.553552841	1.3336961	5.031573	0.3452568
NC_041754.1_21439394_21439916	none	SN_GATA3.PVALB_GABA	AiE3203q	0.373563218390805	1.47512547608463	129620	0	0.132099075	0.463377654	0.9566191	2.682281	0.3360077
NC_041759.1_110173109_110173633	high	SN_GATA3.PVALB_GABA	AiE3204q	0.381679389312977	0.0569732321793993	52060	0.168385954359361	0.385375141	0.329771109	1.1872147	3.717657	0.3577579
NC_041764.1_73598502_73599002	none	SN_GATA3.PVALB_GABA	AiE3205q	0.392	-0.0704655174616014	519803	0.522214117273672	0.417510805	0.387317269	1.1102774	3.181725	0.3601244
NC_041754.1_71051076_71051612	high	SN_GATA3.PVALB_GABA	AiE3206q	0.473880597014925	0.786845149494509	365151	0.182228908831715	0.403237579	0.458380785	0.6488242	2.883507	0.2408264
NC_041771.1_56910240_56910767	high	SN_GATA3.PVALB_GABA	AiE3207q	0.404174573055028	0.129033072929963	147467	0.550338373693699	0.325515205	0.517451619	1.4433812	5.236544	0.3735704
NC_041755.1_10345210_10345710	none	SN_GATA3.PVALB_GABA	AiE1232q	0.396	0.405448206332586	114231	0	0.115998731	0.073410098	0.6615454	2.757	0.2489372
NC_041760.1_56820525_56821025	none	SN_GATA3.PVALB_GABA	AiE1233q	0.402	-0.0305693605538712	61202	0	0.385189302	0.122405208	1.3263565	5.142975	0.3380945
NC_041759.1_122343589_122344089	low	SN_GATA3.PVALB_GABA	AiE1234q	0.362	0.229546370748017	124326	0.45341897236001	0.104886419	0.026189316	1.9849005	6.067273	0.5437111
NC_041762.1_130901879_130902379	none	SN_GATA3.PVALB_GABA	AiE1235q	0.556	-0.0941579997343942	340567	0.423962605050593	0.073954505	0.038313853	0.82594	2.596739	0.2995937
NC_041771.1_5586674_5587174	none	SN_GATA3.PVALB_GABA	AiE1236q	0.45	0.0270057465322226	37084	0.939054779894631	0.046099648	0.024416054	1.8090681	6.338841	0.4566362
NC_041758.1_122390884_122391384	none	SN_GATA3.PVALB_GABA	AiE1237q	0.424	0.148546000028029	103832	0.555414995443125	0.077430261	0.0323232	1.6983205	5.370733	0.4630302
NC_041756.1_163277658_163278158	none	SN_GATA3.PVALB_GABA	AiE1238q	0.362	-0.0810599993909709	14497	0.722163976016431	0.423420938	0.147499338	1.3130578	4.508626	0.3619254
NC_041754.1_115397502_115398002	high	SN_GATA3.PVALB_GABA	AiE1239q	0.452	0.0426987958571735	5072	0	0.049602088	0.019723853	1.2767043	4.504804	0.3495946
NC_041763.1_43791478_43791978	none	SN_GATA3.PVALB_GABA	AiE1240q	0.312	-0.053319104718105	135863	0.969785432891538	0.333032345	0.131721046	1.6233575	5.585403	0.422535
NC_041773.1_16106295_16106795	none	SN_GATA3.PVALB_GABA	AiE1241q	0.422	1.0460000029502	292519	0.523251297827933	0.033572403	0.026426285	1.3097749	3.401026	0.4230329
NC_041758.1_25532970_25533470	high	SN.VTR_CALB1_Dopa,SN.VTR_GAD2_Dopa,SN_SOX6_Dopa	AiE1277q	0.36	0	17732	0.274060223240315	0.116360763333333	0.2001172492	1.468344	4.63864266666667	0.4326244
NC_041761.1_69749678_69750178	high	SN.VTR_CALB1_Dopa,SN.VTR_GAD2_Dopa,SN_SOX6_Dopa	AiE1278q	0.318	0	308561	0.769103549902539	0.0160580788333333	0.1196763523	4.0220383	23.331944	0.698646633333333
NC_041760.1_23824089_23824589	high	SN.VTR_CALB1_Dopa,SN.VTR_GAD2_Dopa,SN_SOX6_Dopa	AiE1279q	0.414	0	229447	0.357027808500234	0.1481704241737	0.1254942556	3.48905886666667	16.5362643333333	0.699535633333333
NC_041754.1_138794121_138794621	medium	SN.VTR_CALB1_Dopa,SN.VTR_GAD2_Dopa,SN_SOX6_Dopa	AiE1280q	0.454	0	48021	0.938807726215332	0.244609766666667	0.104967264166667	1.4266363	4.257559	0.4312208
NC_041764.1_114739279_114739779	low	SN.VTR_CALB1_Dopa,SN.VTR_GAD2_Dopa,SN_SOX6_Dopa	AiE1281q	0.352	0	335743	0.972135644719518	0.186375496666667	0.154327278933333	1.45486076666667	4.06836233333333	0.462674333333333
NC_041769.1_45654754_45655254	none	SN.VTR_CALB1_Dopa,SN.VTR_GAD2_Dopa,SN_SOX6_Dopa	AiE1282q	0.426	0	13639	0.131246869276058	0.113254724666667	0.1227207565	1.8816503	5.76837966666667	0.526836033333333
NC_041759.1_18632689_18633189	medium	SN.VTR_CALB1_Dopa,SN.VTR_GAD2_Dopa,SN_SOX6_Dopa	AiE1284q	0.318	0	877468	0	0.102274661785258	0.130666704833333	1.81057213333333	8.56204866666667	0.385556033333333
NC_041755.1_144071250_144071750	medium	SN.VTR_CALB1_Dopa,SN.VTR_GAD2_Dopa,SN_SOX6_Dopa	AiE1285q	0.512	0	31803	0.290462954240167	0.0823288445459077	0.0776393350333333	1.7060038	4.74446533333333	0.5221765
NC_041762.1_124178886_124179386	high	SN.VTR_CALB1_Dopa,SN.VTR_GAD2_Dopa,SN_SOX6_Dopa	AiE1286q	0.414	0	65897	0.966872152092154	0.0745583643333333	0.116354866	1.17899246666667	3.74703833333333	0.3382204
NC_041754.1_101540395_101540895	low	SN.VTR_CALB1_Dopa,SN.VTR_GAD2_Dopa,SN_SOX6_Dopa	AiE3031q	0.542	0	47408	0	0.0166717308556667	0.0687729918333333	1.13202823333333	3.96363966666667	0.337644733333333
NC_041766.1_33328861_33329567	none	STR_SST.CHODL_GABA	AiE1066q	0.454674220963173	0.259415013760146	88370	0	0.3523473747	0.417451445	1.7945522	7.495689	0.4016195
NC_041766.1_33444756_33445337	none	STR_SST.CHODL_GABA	AiE1067q	0.457831325301205	0.0349015017123272	164621	0.729211491880965	0.0298163861	0.248371414	3.0362177	14.000679	0.6005208
NC_041758.1_101943121_101943620	none	STR_SST.CHODL_GABA	AiE1070q	0.35871743486974	0	107663	0	0.2484760109	0.211969426	2.198935	8.712729	0.4974317
NC_041755.1_160802552_160803097	high	STH_PVALB.PITX2_Glut	AiE3208q	0.387155963302752	0.0724000051993282	158701	0.499238407266773	0.573204379	0.572244089	1.5993274	5.478237	0.418824
NC_041759.1_158588426_158588974	high	STH_PVALB.PITX2_Glut	AiE3209q	0.357664233576642	0.141965264011808	345852	0.328221928294712	0.506602225	0.541954898	0.9794109	3.624166	0.2950365
NC_041762.1_106278586_106279106	none	STH_PVALB.PITX2_Glut	AiE3210q	0.430769230769231	0.0150307682853264	45985	0	0.322266561	0.461714413	1.4258224	4.22599	0.4187212
NC_041759.1_50290583_50291083	medium	STH_PVALB.PITX2_Glut	AiE3211q	0.386	0.108020039233295	73474	0	0.436561313	0.511811679	1.607088	5.648435	0.4133974
NC_041768.1_93695847_93696362	medium	STH_PVALB.PITX2_Glut	AiE3212q	0.368932038834951	1.36498831157785	50705	0.806843054432245	0.26902195	0.42438361	0.6896637	2.69497	0.2583143
NC_041755.1_48038255_48038755	none	STH_PVALB.PITX2_Glut	AiE3213q	0.34	-0.0746184732689219	245388	0.58592851808802	0.281685972	0.529047971	1.602188	5.3697	0.4252602
NC_041757.1_68838599_68839099	none	STH_PVALB.PITX2_Glut	AiE3214q	0.346	0.691095806810235	466899	0.323466842515861	0.303731388	0.421661258	0.8978229	3.180264	0.2913801
NC_041764.1_68976030_68976530	high	STH_PVALB.PITX2_Glut	AiE3215q	0.468	0.24160834942911	30478	0.325745826732064	0.308107849	0.400659564	1.1948801	3.584606	0.3676873
NC_041762.1_110082156_110082656	high	STH_PVALB.PITX2_Glut	AiE3216q	0.3	1.04281428481585	127111	0	0.408483232	0.561683295	0.4758027	1.965889	0.2460646
NC_041754.1_142364382_142364882	none	STH_PVALB.PITX2_Glut	AiE3217q	0.398	0.21958433871553	257240	0.380923878363672	0.438524728	0.626198251	2.2905653	8.81935	0.5277047
NC_041754.1_10017487_10017974	none	STH_PVALB.PITX2_Glut	AiE1447q	0.416837782340862	-0.0377614109675956	80197	0	0.377227887	0.400571538	2.1737251	9.656483	0.4516797
NC_041758.1_135725484_135725984	none	STH_PVALB.PITX2_Glut	AiE1449q	0.302	2.01194821017659	335619	0.845410802788678	0.582547828	0.350689718	1.613186	4.928425	0.4533251
NC_041774.1_111883192_111883692	none	STH_PVALB.PITX2_Glut	AiE1450q	0.434	0.242033998857951	72822	0	0.312724213	0.19162234	1.306712	4.352918	0.3673154
NC_041768.1_58188617_58189117	high	STR_Cholinergic_GABA	AiE1244q	0.388	0.468825048487911	137159	0	0.1030342	0.1642443326	2.4322081	9.417764	0.5561033
NC_041754.1_145038521_145039021	medium	STR_Cholinergic_GABA	AiE1245q	0.354	1.61732064634338	56405	0	0.1998573	0.1927156758	1.2713263	3.613827	0.3944951
NC_041773.1_35908871_35909371	high	STR_Cholinergic_GABA	AiE1246q	0.434	3.35826000300236	233579	0.376929017515911	0.2604146	0.2280090842	1.2624115	4.462884	0.3467024
NC_041766.1_63965906_63966406	medium	STR_Cholinergic_GABA	AiE1247q	0.426	1.61324103438412	124918	0.891766818130447	0.2098334	0.2392871025	1.1049505	3.584543	0.3363666
NC_041758.1_26193613_26194113	low	STR_Cholinergic_GABA	AiE1248q	0.364	0.924592522211285	320076	0.318676217561498	0.1612397	0.19015179	1.7146494	6.638037	0.4080321
NC_041760.1_148102421_148102921	high	STR_Cholinergic_GABA	AiE1249q	0.4	1.83937600621395	280039	0.425204100460671	0.1871945	0.2137159038	2.368099	11.332505	0.4604602
NC_041771.1_54960710_54961210	medium	STR_Cholinergic_GABA	AiE1250q	0.366	0.559759109369611	107153	0	0.1904387	0.1970792404	1.5723174	4.935183	0.436571
NC_041759.1_27247310_27247810	none	STR_Cholinergic_GABA	AiE1251q	0.318	1.14056486605821	93698	0.534216326639462	0.1412906	0.1109137566	1.8801197	5.928799	0.5068616
NC_041767.1_68270501_68271001	none	STR_Cholinergic_GABA	AiE1252q	0.45	0.563334597821754	11623	0	0.1871713	0.1758667121	0.9783138	2.896909	0.3308686
NC_041758.1_73955186_73955686	high	STR_Cholinergic_GABA	AiE1253q	0.412	0.113802395006289	320531	0	0.1063309	0.1469736902	2.6914957	12.478791	0.5319866
NC_041762.1_47690326_47690965	low	STR_Cholinergic_GABA	AiE1058q	0.42566510172144	0.594875374182423	12604	0	0.19819	0.2040974867	1.5001256	4.586225	0.4276596
NC_041762.1_47671367_47672073	none	STR_Cholinergic_GABA	AiE1059q	0.553824362606232	-0.230216643782373	31496	0	0.140468	0.1277683134	1.605782	6.517581	0.3754869
NC_041764.1_100539732_100540238	high	STR_Cholinergic_GABA	AiE1060q	0.395256916996047	0.182092742108169	6552	0.412597878641965	0.1071368	0.136354892	0.9574618	3.313845	0.3027178
NC_041764.1_100189566_100190209	none	STR_Cholinergic_GABA	AiE1061q	0.409020217729393	0.121520568891885	2104	0.938776484704144	0.2033397	0.1741896654	1.0188823	3.719841	0.3026653
NC_041764.1_100204178_100204675	high	STR_Cholinergic_GABA	AiE1062q	0.414486921529175	0.10947233132683	16716	0.938776484704144	0.1652978	0.1642773938	2.5326426	10.360167	0.5541978
NC_041766.1_11530298_11530872	high	STR_Cholinergic_GABA	AiE1063q	0.412891986062718	0.40112348169716	61065	0.944808131091017	0.1213488	0.1879021606	1.6503463	6.360925	0.3971167
NC_041766.1_11524080_11524743	none	STR_Cholinergic_GABA	AiE1064q	0.407239819004525	0.719743590773684	54847	0.944808131091017	0.2053181	0.1477990305	1.2952075	4.739825	0.3453374
NC_041766.1_11247073_11247981	none	STR_Cholinergic_GABA	AiE1065q	0.422907488986784	0.358336623056012	221252	0.944808131091017	0.072839	0.0337870468	2.2303064	9.116939	0.4926463
NC_041766.1_33115445_33116180	none	STR_Cholinergic_GABA	AiE1068q	0.458503401360544	0.0388073759368822	27859	0.590625427692689	0.05818918	0.0525153568	1.5408061	4.49116	0.4496703
NC_041758.1_101979387_101979923	none	STR_Cholinergic_GABA	AiE1069q	0.41044776119403	1.22931903308894	71360	0	0.02095167	0.0313752305	1.6384599	4.642018	0.4810801
NC_041754.1_53606653_53607533	none	STR_Cholinergic_GABA	AiE1075q	0.419318181818182	-0.109348992831819	399355	0.584071721481761	0.07563672	0.0952551512	1.6228302	6.044105	0.4013065
NC_041754.1_94108143_94108700	none	STR_Cholinergic_GABA	AiE1100q	0.543985637342908	0.521833616647548	1544	0.962309002585663	0.0243911	0.1159552754	1.8054572	7.060127	0.4227386
NC_041758.1_102226180_102226695	none	STR_Cholinergic_GABA	AiE1109q	0.372815533980583	0	124615	0.897313567557082	0.06013843	0.0571291815	1.7968229	5.333557	0.5063463
NC_041761.1_59703630_59704130	medium	STRd_D1_Matrix_MSN,STRd_D1_Striosome_MSN,STRv_D1_MSN	AiE3000q	0.45	0	56811	0.632521526996568	0.074957662	0.142228888333333	2.31745903333333	9.36860366666667	0.5143567
NC_041773.1_63396809_63397309	none	STRd_D1_Matrix_MSN,STRd_D1_Striosome_MSN,STRv_D1_MSN	AiE3003q	0.426	0	17995	0.519499137922706	0.0554585956666667	0.0878985213333333	1.6514646	5.69923833333333	0.428096766666667
NC_041759.1_172404538_172405038	none	STRd_D1_Matrix_MSN,STRd_D1_Striosome_MSN,STRv_D1_MSN	AiE3004q	0.45	0	53836	0.881253401891388	0.0754174843333333	0.160398733333333	1.31412016666667	4.21738466666667	0.3773065
NC_041758.1_109574002_109574502	high	STRd_D1_Matrix_MSN,STRd_D1_Striosome_MSN,STRv_D1_MSN	AiE3005q	0.338	0	290246	0	0.0485903826666667	0.177583373333333	1.55363426666667	5.89401466666667	0.383317566666667
NC_041759.1_172555678_172556178	high	STRd_D1_Matrix_MSN,STRd_D1_Striosome_MSN,STRv_D1_MSN	AiE3186q	0.432	0	204976	0.881253401891388	0.0413978376666667	0.168066769666667	0.675476833333333	2.433007	0.267377633333333
NC_041759.1_172537007_172537550	low	STRd_D1_Matrix_MSN,STRd_D1_Striosome_MSN,STRv_D1_MSN	AiE3188q	0.47329650092081	0	186305	0.881253401891388	0.0616105976666667	0.101625908	0.9398466	3.248615	0.300653166666667
NC_041759.1_156504656_156505199	none	STRd_D1_Matrix_MSN,STRd_D1_Striosome_MSN,STRv_D1_MSN	AiE3189q	0.39963167587477	0	11691	0.8069764172797	0.0674016446666667	0.1135684	3.41125576666667	18.5635526666667	0.5855699
NC_041773.1_63396786_63397334	none	STRd_D1_Matrix_MSN,STRd_D1_Striosome_MSN,STRv_D1_MSN	AiE3190q	0.427007299270073	0	17970	0.519499137922706	0.056652051	0.082220668	1.75147013333333	6.18878566666667	0.442477266666667
NC_041761.1_59703613_59704145	medium	STRd_D1_Matrix_MSN,STRd_D1_Striosome_MSN,STRv_D1_MSN	AiE3195q	0.447368421052632	0	56796	0.632521526996568	0.0792222923333333	0.141978029666667	2.39095893333333	9.82840366666667	0.522926733333333
NC_041759.1_172858036_172858574	none	STRd_D1_Matrix_MSN,STRd_D1_Striosome_MSN,STRv_D1_MSN	AiE3196q	0.386617100371747	0	12236	0.887350361196902	0.0343247063333333	0.159499698666667	1.44817533333333	6.325079	0.3317394
NC_041759.1_172404516_172405055	none	STRd_D1_Matrix_MSN,STRd_D1_Striosome_MSN,STRv_D1_MSN	AiE3197q	0.452690166975881	0	53814	0.881253401891388	0.0785820683333333	0.158267869333333	1.3969329	4.461894	0.395013566666667
NC_041759.1_149599891_149600391	low	STR_D1D2_Hybrid_MSN	AiE1230q	0.532	0.289134921636784	194859	0.810593825616193	0.0588860093	0.158355715	1.1300824	3.241925	0.3637492
NC_041767.1_88051041_88051541	high	STR_D1D2_Hybrid_MSN	AiE1467q	0.412	0.104003976419972	66421	0.464068265912071	0.094886666	0.34204668	1.3230134	5.548761	0.3210462
NC_041760.1_23217144_23217644	high	STR_D1D2_Hybrid_MSN	AiE1468q	0.392	0.0141445780876579	376922	0.357027808500234	0.0395505962	0.315088147	0.9274394	3.092197	0.3044267
NC_041758.1_123529190_123529690	none	STR_D1D2_Hybrid_MSN	AiE1471q	0.342	0	422863	0.760438371584589	0.1180792082	0.328354706	1.3274709	4.482081	0.3682806
NC_041759.1_162322198_162322698	high	STR_D1D2_Hybrid_MSN	AiE1472q	0.326	-0.102742914485591	1454918	0.623841360693255	0.0575601427	0.43499513	1.2773893	3.72326	0.3903834
NC_041770.1_92949195_92949695	none	STR_D1D2_Hybrid_MSN	AiE3006q	0.576	-0.327008366888481	269485	0.807061322095602	0.0974287061	0.20724916	1.1303245	3.90142	0.3291596
NC_041754.1_187483764_187484264	low	STRd_D2_Matrix_MSN,STRd_D2_Striosome_MSN,STRv_D2_MSN,STRd_D2_StrioMat_Hybrid_MSN	AiE3017q	0.554	0	64372	0.635669826477372	0.087232036325	0.127269846	1.307047575	3.93965375	0.389375175
NC_041767.1_106875348_106875848	none	STRd_D2_Matrix_MSN,STRd_D2_Striosome_MSN,STRv_D2_MSN,STRd_D2_StrioMat_Hybrid_MSN	AiE3018q	0.366	0	27349	0.764203852075428	0.064254192575	0.12891596225	1.1864713	3.6400025	0.362020825
NC_041763.1_74585208_74585708	high	STR_FS_PTHLH.PVALB_GABA	AiE1254q	0.51	2.5019282766282	352241	0.497957491371624	0.1452235	0.245961042	1.4649118	4.766222	0.4041403
NC_041764.1_84605337_84605837	medium	STR_FS_PTHLH.PVALB_GABA	AiE3218q	0.448	0.0569539111751955	37003	0	0.07524265	0.440448584	1.574631	5.518929	0.4075721
NC_041759.1_97131426_97131926	none	STR_FS_PTHLH.PVALB_GABA	AiE3219q	0.38	-0.106637825925649	811898	0.567091611689758	0.1968408	0.29778252	0.9138832	3.450647	0.2836989
NC_041754.1_33876183_33876683	low	STR_FS_PTHLH.PVALB_GABA	AiE3221q	0.48	0.381529879666989	30481	0	0.1029421	0.372899576	0.8718921	2.784704	0.3033343
NC_041757.1_91366660_91367160	high	STR_SST.CHODL_GABA	AiE1255q	0.342	0.953578090155639	15531	0.856531358885238	0.4970830247	0.435626075	1.0479927	3.24594	0.3349726
NC_041764.1_117115684_117116184	high	STR_SST.CHODL_GABA	AiE1256q	0.43	0.376486000776058	16940	0.775017014593168	0.4838526793	0.402625372	0.9477661	3.962829	0.2719201
NC_041773.1_39208196_39208696	none	STR_SST.CHODL_GABA	AiE1257q	0.336	1.11508150729254	61261	0	0.3573416484	0.489544657	1.1783926	4.296202	0.326566
NC_041767.1_65554335_65554835	high	STR_SST.CHODL_GABA	AiE1259q	0.494	0.0761269845285681	79174	0	0.2011897841	0.309821766	1.1226251	4.254642	0.310788
NC_041760.1_86782362_86783001	none	STR_TAC3.PLPP4_GABA	AiE1080q	0.486697965571205	-0.118768139654177	75103	0.998323251215792	0.4032798	0.267233701	1.61918902	5.392947	0.4307991
NC_041773.1_16244787_16245287	none	STR_TAC3.PLPP4_GABA	AiE1261q	0.6	0.684605820251412	431011	0.523251297827933	0.2883799	0.307640612	1.05937397	3.284788	0.3367133
NC_041756.1_89745781_89746281	none	STR_TAC3.PLPP4_GABA	AiE1262q	0.56	-0.0114809613812991	155355	0	0.1753799	0.189654251	1.93470061	7.653626	0.4444508
NC_041769.1_70405976_70406476	none	STR_TAC3.PLPP4_GABA	AiE1263q	0.568	-0.482559998941841	131550	0.557369295005224	0.07268195	0.203253909	1.56387317	5.513648	0.4038669
NC_041756.1_19562751_19563355	none	STR_SST.CHODL_GABA	AiE1101q	0.384105960264901	-0.116341626022172	141334	0	0.150446594	0.201981592	1.8908143	7.207476	0.4475614
NC_041756.1_28189700_28190622	none	STR_SST.CHODL_GABA	AiE1103q	0.360086767895879	0.723287432576031	266592	0	0.2205456213	0.220350626	2.0040245	8.613745	0.4315478
NC_041764.1_117115536_117116260	medium	STR_SST.CHODL_GABA	AiE1166q	0.430939226519337	0.244961325948298	16792	0.775017014593168	0.520689554	0.369775898	1.0553056	3.954984	0.3033625
NC_041764.1_117339779_117340628	medium	STR_SST.CHODL_GABA	AiE1167q	0.473498233215548	0.413224679936288	241035	0.775017014593168	0.3809398754	0.274096088	2.0040026	9.064795	0.4153909
NC_041760.1_87028582_87029059	none	STRd_D2_Matrix_MSN	AiE1078q	0.368972746331237	-0.12285953954978	50457	0.598561284557516	0.0176683147	0.132665433	1.1774919	3.514138	0.3652895
NC_041760.1_86906212_86906613	none	STRd_D2_Matrix_MSN	AiE1079q	0.423940149625935	0.527797497861611	172903	0.598561284557516	0.0114745594	0.104285626	1.4074688	4.742017	0.3839154
NC_041767.1_86890467_86890967	none	STRd_D2_StrioMat_Hybrid_MSN	AiE3021q	0.36	0.670747997154715	30226	0.348028056767403	0.063094207	0.339766651	1.2991413	4.293642	0.3675951
NC_041758.1_146296997_146297497	low	STRd_D2_StrioMat_Hybrid_MSN	AiE3022q	0.386	0.0995430856740629	245737	0.201139412265762	0.065996022	0.3680889	1.9256365	7.832823	0.4338863
NC_041764.1_87522327_87522827	none	STRd_D2_StrioMat_Hybrid_MSN	AiE3023q	0.396	0.057008004039526	166893	0	0.141684126	0.379235915	1.7605282	6.394308	0.4355369
NC_041756.1_16372520_16373020	low	STRd_D2_StrioMat_Hybrid_MSN	AiE3024q	0.408	-0.0834592451831181	11505	0	0.153772357	0.29077609	1.5393463	5.54302	0.3935909
NC_041762.1_71184828_71185328	low	STRv_D1_MSN	AiE3191q	0.322	1.40063799852785	163700	0.230320499584956	0.058766777	0.11568766	0.9800819	3.026582	0.3243435
NC_041757.1_70064038_70064541	high	STRv_D1_MSN	AiE3193q	0.286282306163022	0.206675352036434	380348	0	0.09572708	0.207324097	2.5535493	12.104735	0.4973047
NC_041760.1_91580093_91580593	none	STRv_D1_NUDAP_MSN	AiE1268q	0.416	1.73391200529388	260645	0.480984151440261	0.055025621	0.081417371	1.8279505	6.926072	0.4365767
NC_041760.1_113798241_113798741	high	STRv_D1_NUDAP_MSN	AiE1485q	0.376	0.677220237143393	49479	0.849399546117766	0.163759261	0.257383979	1.2065179	3.359922	0.3850218
NC_041756.1_96901551_96902051	high	STRv_D1_NUDAP_MSN	AiE1486q	0.38	0.980525999371894	45033	0.234934672060698	0.09414304	0.184942002	1.0614821	4.121298	0.2978876
NC_041773.1_64498662_64499162	high	STRv_D1_NUDAP_MSN	AiE3009q	0.386	0	22911	0.933479225293862	0.195663127	0.276097262	1.7288226	5.688442	0.4581403
NC_041764.1_4631544_4632044	high	STRv_D1_NUDAP_MSN	AiE3010q	0.346	0.198291261089984	7023	0	0.041305256	0.246376108	1.4729937	4.74149	0.4084883
NC_041756.1_184196511_184197011	high	STRv_D1_NUDAP_MSN	AiE3011q	0.316	1.47266334990982	343407	0.24932813791447	0.024134633	0.22176281	1.928497	6.839249	0.4787383
NC_041759.1_86847613_86848113	medium	STRv_D1_NUDAP_MSN	AiE3013q	0.392	0.531240000160644	425618	0.521233240310183	0.130923072	0.279491705	1.7867985	7.003188	0.4183734
NC_041756.1_135863841_135864341	high	STRv_D1_NUDAP_MSN	AiE3014q	0.288	0.0698740009830799	661861	0	0.178126498	0.323521328	1.1115023	3.429558	0.3467042
NC_041773.1_20028683_20029183	medium	STRv_D1_NUDAP_MSN	AiE3015q	0.37	0.0354099992846604	3324	0.820613559182007	0.341883332	0.322501856	1.9483398	6.68552	0.4942504
NC_041761.1_111796266_111796766	none	STRv_D2_MSN	AiE3025q	0.336	0.422666666744846	684708	0	0.0293801253	0.141253426	1.6235286	5.395735	0.4321259
NC_041764.1_117277312_117277864	none	STRv_D1_NUDAP_MSN	AiE1169q	0.509057971014493	-0.0333688980918698	178568	0.775017014593168	0.077525725	0.078980803	1.2849079	4.510291	0.3522115
NC_041765.1_62918447_62918947	none	VIP_GABA	AiE1242q	0.458	0.406847081769031	189747	0.433777207266784	0.1583893	0.2125102815	0.7932318	3.318419	0.2571146
NC_041755.1_64089747_64090247	none	VIP_GABA	AiE1243q	0.406	0.425187998457812	278700	0	0.2869328	0.4207402287	1.2132896	5.323011	0.2963713
